# African bush pigs exhibit porous species boundaries and appeared in Madagascar concurrently with human arrival

**DOI:** 10.1101/2023.08.23.553838

**Authors:** Renzo F. Balboa, Laura D. Bertola, Anna Brüniche-Olsen, Malthe Sebro Rasmussen, Xiaodong Liu, Guillaume Besnard, Jordi Salmona, Cindy G. Santander, Shixu He, Dietmar Zinner, Miguel Pedrono, Vincent Muwanika, Charles Masembe, Mikkel Schubert, Josiah Kuja, Liam Quinn, Genís Garcia-Erill, Rianja Rakotoarivony, Margarida Henrique, Long Lin, Xi Wang, Michael P. Heaton, Timothy P. L. Smith, Kristian Hanghøj, Mikkel-Holger S. Sinding, Anagaw Atickem, Lounès Chikhi, Christian Roos, Philippe Gaubert, Hans R. Siegismund, Ida Moltke, Anders Albrechtsen, Rasmus Heller

**Affiliations:** Department of Biology, University of Copenhagen, Copenhagen, Denmark; Laboratoire Evolution et Diversité Biologique (EDB), UMR 5174, CNRS, IRD, Université Toulouse Paul Sabatier, 31062 Toulouse, France; Cognitive Ecology Laboratory, German Primate Center, Leibniz Institute for Primate Research; 37077 Göttingen, Germany; Department of Primate Cognition, Georg-August-Universität Göttingen; 37077 Göttingen, Germany; Leibniz Science Campus Primate Cognition; 37077 Göttingen, Germany; UMR ASTRE, CIRAD, Campus International de Baillarguet, Montpellier, France; College of Agricultural and Environmental Sciences, Makerere University, Kampala, Uganda; College of Natural Sciences, Makerere University, Kampala, Uganda; Instituto Gulbenkian de Ciência, Oeiras, Portugal; USDA, ARS, US Meat Animal Research Center, Clay Center, Nebraska, USA; Department of Zoological Sciences, Addis Ababa University, PO Box 1176, Addis Ababa, Ethiopia; Gene Bank of Primates and Primate Genetics Laboratory, German Primate Center, Leibniz Institute for Primate Research, Kellnerweg 4, 37077 Göttingen, Germany

**Keywords:** whole genomes, genomics, population genetics, metapopulations, introgression, hybridisation, speciation, Suidae

## Abstract

Several African mammals exhibit a phylogeographic pattern where closely related taxa are split between West/Central and East/Southern Africa, but their evolutionary relationships and histories remain controversial. Bushpigs (*Potamochoerus larvatus*) and red river hogs (*P. porcus*) are recognised as separate species due to morphological distinctions, a perceived lack of interbreeding at contact, and putatively old divergence times, but historically, they were considered conspecific. Moreover, the presence of Malagasy bushpigs as the sole large terrestrial mammal shared with the African mainland raises intriguing questions about its origin and arrival in Madagascar. Analyses of 67 whole genomes revealed a genetic continuum between the two species, with putative signatures of historical gene flow, variable *F*_ST_ values, and a recent divergence time (<500,000 years). Thus, our study challenges key arguments for splitting *Potamochoerus* into two species and suggests their speciation might be incomplete. Our findings also indicate that Malagasy bushpigs diverged from southern African populations and underwent a limited bottleneck 1,000-5,000 years ago, concurrent with human arrival in Madagascar. These results shed new light on the evolutionary history of an iconic and widespread African genus and provide insight into the longstanding biogeographic puzzle surrounding the bushpig’s presence in Madagascar.
