## Supplementary Data 1 for "African bush pigs exhibit porous species boundaries and appeared in Madagascar concurrently with human arrival"

### Sheet: S1. Sample information
Supplementary Table S1. Overview of samples used in this study. Among 71 (+2 merged) pig samples used within this study, 67 passed quality filters and were included in population genetic analyses (see 'Include - all individuals'). Two other filters, relatedness ('Include - unrelated'; n = 54) and medium-high depth (≥14X; 'Include - medium-high depth and unrelated'; n = 18) were also used. Relatio…
Sample ID	Species	Population name	Source	Source ID	Accession	Latitude	Longitude	Coverage	Coverage classification	Include - preQC	Include - all individuals	Include - unrelated	Include - medium-high depth and unrelated	Exclusion criteria/ Notes
BPigGha00038	African bushpig	Ghana	University of Copenhagen	B5104		6.62228	-1.21109	17.9	medium	1	1	1	1	NA
BPigMad00006	African bushpig	Madagascar	CIRAD, Pedrono & Besnard	BC1		-20.949	44.2167	5.8	low	1	1	1	0	NA
BPigMad00007	African bushpig	Madagascar	CIRAD, Pedrono & Besnard	BC2		-20.949	44.2167	6.2	low	1	1	1	0	NA
BPigMad00008	African bushpig	Madagascar	CIRAD, Pedrono & Besnard	BC3		-20.949	44.2167	5	low	1	1	1	0	NA
BPigMad00009	African bushpig	Madagascar	CIRAD, Pedrono & Besnard	BE5		-18.835	48.4587	5.3	low	1	1	1	0	NA
BPigMad00010	African bushpig	Madagascar	CIRAD, Pedrono & Besnard	BW15		-16.29	46.6339	3.9	low	1	1	1	0	NA
BPigMad00011	African bushpig	Madagascar	CIRAD, Pedrono & Besnard	BW17		-16.29	46.6339	4.8	low	1	1	1	0	NA
BPigMad00012	African bushpig	Madagascar	CIRAD, Pedrono & Besnard	BW20		-16.29	46.6339	5.3	low	1	1	0	0	FS with BPigMad00017
BPigMad00013	African bushpig	Madagascar	CIRAD, Pedrono & Besnard	BW21		-16.29	46.6339	4.8	low	1	1	1	0	NA
BPigMad00014	African bushpig	Madagascar	CIRAD, Pedrono & Besnard	BW24		-16.29	46.6339	4.8	low	1	1	1	0	NA
BPigMad00015	African bushpig	Madagascar	CIRAD, Pedrono & Besnard	BW25		-16.29	46.6339	4.7	low	1	1	0	0	FS with BPigMad00019
BPigMad00016	African bushpig	Madagascar	CIRAD, Pedrono & Besnard	BW26		-16.29	46.6339	4.7	low	1	1	0	0	PO with BPigMad00023
BPigMad00017	African bushpig	Madagascar	CIRAD, Pedrono & Besnard	BW27		-16.29	46.6339	4.9	low	1	1	1	0	NA
BPigMad00018	African bushpig	Madagascar	CIRAD, Pedrono & Besnard	BW40		-16.29	46.6339	4.3	low	1	1	1	0	NA
BPigMad00019	African bushpig	Madagascar	CIRAD, Pedrono & Besnard	BW41		-16.29	46.6339	5.1	low	1	1	1	0	NA
BPigMad00020	African bushpig	Madagascar	CIRAD, Pedrono & Besnard	BW42		-16.29	46.6339	7.4	low	1	1	1	0	NA
BPigMad00021	African bushpig	Madagascar	CIRAD, Pedrono & Besnard	BW44		-16.29	46.6339	6.1	low	1	1	0	0	FS with BPigMad00033
BPigMad00022	African bushpig	Madagascar	CIRAD, Pedrono & Besnard	BW45		-16.29	46.6339	6	low	1	1	0	0	FS with BPigMad00025,BPigMad00026,BPigMad00030;PO with BPigMad00032
BPigMad00023	African bushpig	Madagascar	CIRAD, Pedrono & Besnard	BW46		-16.29	46.6339	5.5	low	1	1	1	0	NA
BPigMad00024	African bushpig	Madagascar	CIRAD, Pedrono & Besnard	BW47		-16.29	46.6339	5.3	low	1	1	0	0	FS with BPigMad00027; PO with BPigMad00023
BPigMad00025	African bushpig	Madagascar	CIRAD, Pedrono & Besnard	BW48		-16.29	46.6339	5.4	low	1	1	0	0	FS with BPigMad00026, BPigMad00030; PO with BPigMad00032
BPigMad00026	African bushpig	Madagascar	CIRAD, Pedrono & Besnard	BW49		-16.29	46.6339	5.2	low	1	1	0	0	FS with BPigMad00030; PO with BPigMad00032
BPigMad00027	African bushpig	Madagascar	CIRAD, Pedrono & Besnard	BW50		-16.29	46.6339	5.5	low	1	1	1	0	NA
BPigMad00028	African bushpig	Madagascar	CIRAD, Pedrono & Besnard	BW51		-16.29	46.6339	5.1	low	1	1	1	0	NA
BPigMad00029	African bushpig	Madagascar	CIRAD, Pedrono & Besnard	BW52		-16.29	46.6339	5.7	low	1	1	1	0	NA
BPigMad00030	African bushpig	Madagascar	CIRAD, Pedrono & Besnard	BW53		-16.29	46.6339	6.9	low	1	1	1	0	NA
BPigMad00031	African bushpig	Madagascar	CIRAD, Pedrono & Besnard	BW54		-16.29	46.6339	5.2	low	1	1	0	0	PO with BPigMad00029
BPigMad00032	African bushpig	Madagascar	CIRAD, Pedrono & Besnard	BW55		-16.29	46.6339	5.5	low	1	1	0	0	PO with BPigMad00030
BPigMad00033	African bushpig	Madagascar	CIRAD, Pedrono & Besnard	BW57		-16.29	46.6339	5.2	low	1	1	1	0	NA
BPigMad00034	African bushpig	Madagascar	CIRAD, Pedrono & Besnard	BW60		-16.29	46.6339	5.4	low	1	1	1	0	NA
BPigMad00035	African bushpig	Madagascar	CIRAD, Pedrono & Besnard	BW61		-16.29	46.6339	5.2	low	1	1	0	0	FS with BPigMad00036
BPigMad00036	African bushpig	Madagascar	CIRAD, Pedrono & Besnard	BW62		-16.29	46.6339	4.3	low	1	1	1	0	NA
BPigMad00037	African bushpig	Madagascar	CIRAD, Pedrono & Besnard	BW18		-16.29	46.6339	20.5	high	1	1	1	1	NA
BPigTan00039	African bushpig	Tanzania	University of Copenhagen	B9012		-4.2032	36.9269	16.7	medium	1	1	1	1	NA
BPigTan00040	African bushpig	Tanzania	University of Copenhagen	B3797		-3.8312	31.8025	4.4	low	1	1	1	0	NA
BPigTan00041	African bushpig	Tanzania	University of Copenhagen	B3798		-6.5936	31.7573	4.7	low	1	1	1	0	NA
BPigTan00042	African bushpig	Tanzania	University of Copenhagen	B4458		-7.5465	32.2582	5.4	low	1	1	1	0	NA
BPigTan00043	African bushpig	Tanzania	University of Copenhagen	B5483		-5.7739	31.1401	5	low	1	1	1	0	NA
BPigUga00001	African bushpig	Uganda	Makerere University	68		0.84633	32.4923	40.2	high	1	1	1	1	NA
BPigUga00002	African bushpig	Uganda	Makerere University	70		0.84633	32.4923	38.9	high	1	1	1	1	NA
BPigUga00003	African bushpig	Uganda	Makerere University	71		0.84633	32.4923	20.9	high	1	1	1	1	NA
BPigUga00004	African bushpig	Uganda	Makerere University	72		0.84633	32.4923	24.2	high	1	1	0	0	FS with GForUga00157; PO with BPigUga00002
BPigUga00005	African bushpig	Uganda	Makerere University	91		0.84633	32.4923	29.2	high	1	1	0	0	FS with BPigUga00001
GForUga00157	African bushpig	Uganda	Makerere University	429		0.84633	32.4923	40.9	high	1	1	1	1	NA
RRivCam00167	Red river hog	Cameroon	Institut de Recherche pour le Développement (EDB, Toulouse, France). Tissue collection: P. Gaubert	B1		5.4644	10.4636	4.1	low	1	1	1	0	NA
RRivCam00168	Red river hog	Cameroon	Institut de Recherche pour le Développement (EDB, Toulouse, France). Tissue collection: P. Gaubert	B1038		1.4408	10.5724	4	low	1	1	1	0	NA
RRivCam00179	Red river hog	Cameroon	Institut de Recherche pour le Développement (EDB, Toulouse, France). Tissue collection: P. Gaubert	B173		NA	NA	3	low	1	0	0	0	High error rate
RRivCam00180	Red river hog	Cameroon	Institut de Recherche pour le Développement (EDB, Toulouse, France). Tissue collection: P. Gaubert	B1773		4.4987	9.9721	3.8	low	1	1	1	0	NA
RRivCam00181	Red river hog	Cameroon	Institut de Recherche pour le Développement (EDB, Toulouse, France). Tissue collection: P. Gaubert	B22		4.5002	11.0675	14.7	medium	1	1	1	1	NA
RRivCam00182	Red river hog	Cameroon	Institut de Recherche pour le Développement (EDB, Toulouse, France). Tissue collection: P. Gaubert	B2691		4.0516	9.7442	3.8	low	1	1	1	0	NA
RRivDrc00183	Red river hog	DR_Congo	Institut de Recherche pour le Développement (EDB, Toulouse, France). Tissue collection: P. Gaubert	B3088		-4.3793	15.3073	3.7	low	1	1	1	0	NA
RRivDrc00184	Red river hog	DR_Congo	Institut de Recherche pour le Développement (EDB, Toulouse, France). Tissue collection: P. Gaubert	B3108		-4.3793	15.3073	3.8	low	1	1	1	0	NA
RRivDrc00185	Red river hog	DR_Congo	Institut de Recherche pour le Développement (EDB, Toulouse, France). Tissue collection: P. Gaubert	B3129		-4.3793	15.3073	11.7	low	1	0	0	0	High error rate
RRivEqu00169	Red river hog	Eq_Guinea	Institut de Recherche pour le Développement (EDB, Toulouse, France). Tissue collection: P. Gaubert	B1110		1.4408	10.5724	15	medium	1	1	1	1	NA
RRivEqu00170	Red river hog	Eq_Guinea	Institut de Recherche pour le Développement (EDB, Toulouse, France). Tissue collection: P. Gaubert	B1117		1.85147	10.2495	3.9	low	1	0	0	0	merged into RRivEquMerg1
RRivEqu00171	Red river hog	Eq_Guinea	Institut de Recherche pour le Développement (EDB, Toulouse, France). Tissue collection: P. Gaubert	B1118		1.85147	10.2495	14.6	medium	1	0	0	0	merged into RRivEquMerg1
RRivEqu00172	Red river hog	Eq_Guinea	Institut de Recherche pour le Développement (EDB, Toulouse, France). Tissue collection: P. Gaubert	B1125		1.85147	10.2495	3.7	low	1	1	1	0	NA
RRivEqu00173	Red river hog	Eq_Guinea	Institut de Recherche pour le Développement (EDB, Toulouse, France). Tissue collection: P. Gaubert	B1136		1.85147	10.2495	2.9	low	1	1	1	0	NA
RRivEqu00174	Red river hog	Eq_Guinea	Institut de Recherche pour le Développement (EDB, Toulouse, France). Tissue collection: P. Gaubert	B1144		1.85147	10.2495	3.8	low	1	1	1	0	NA
RRivEqu00175	Red river hog	Eq_Guinea	Institut de Recherche pour le Développement (EDB, Toulouse, France). Tissue collection: P. Gaubert	B1146		1.08735	9.70096	3.9	low	1	1	1	0	NA
RRivEqu00176	Red river hog	Eq_Guinea	Institut de Recherche pour le Développement (EDB, Toulouse, France). Tissue collection: P. Gaubert	B1164		1.85147	10.2495	4	low	1	1	1	0	NA
RRivEqu00177	Red river hog	Eq_Guinea	Institut de Recherche pour le Développement (EDB, Toulouse, France). Tissue collection: P. Gaubert	B1187		1.85147	10.2495	4	low	1	1	1	0	NA
RRivGab00178	Red river hog	Gabon	Institut de Recherche pour le Développement (EDB, Toulouse, France). Tissue collection: P. Gaubert	B1605		-0.7325	13.759	13.9	medium	1	1	1	1	NA
RRivTog00186	Red river hog	Togo	Institut de Recherche pour le Développement (EDB, Toulouse, France). Tissue collection: P. Gaubert	B959		8.17597	0.654683	15.1	medium	1	1	1	1	NA
xxxxEth00162	African bushpig	Ethiopia	Anagaw Atickem	CrypticPig_M404953		7.60646	36.3055	48.7	high	1	0	0	0	merged into BPigEthMerg1
xxxxEth00163	African bushpig	Ethiopia	Anagaw Atickem	ID4AFALO_1		7.60646	36.3055	52	high	1	0	0	0	merged into BPigEthMerg1
xxxxEth00164	African bushpig	Ethiopia	Anagaw Atickem	ID4AFALO_2		7.60646	36.3055	42.6	high	1	1	1	1	NA
BPigEthMerg1	African bushpig	Ethiopia	Anagaw Atickem	Merged xxxxEth00162 + xxxxEth00163		7.60646	36.3055	100.7	high	1	1	1	1	merge of xxxxEth00162 and xxxxEth00163
RRivEquMerg1	Red river hog	Eq_Guinea	CIIMAR, Gaubert	Merged RRivEqu00170 + RRivEqu00171		1.85147	10.2495	18.5	medium	1	1	1	1	merge of RRivEqu00170 and RRivEqu00171
BPigRSA49002t2	African bushpig	South_Africa	USDA, Heaton	USMARC, 200749002		-23.115	30.2146	17	medium	1	1	1	1	NA
BPigZim49001t2	African bushpig	Zimbabwe	USDA, Heaton	USMARC, 200749001		-18.742	29.7263	19.7	medium	1	1	1	1	NA
RRivNIG46518	Red river hog	Nigeria	¹Xie et al.; CNCB-NGDC	SAMC146518	SAMC146518	7.43337	11.5194	101.4	high	1	1	1	1	NA
RRivNIG46529	Red river hog	Nigeria	¹Xie et al.; CNCB-NGDC	SAMC146529	SAMC146529	5.69807	8.78382	28.3	high	1	1	1	1	NA
Outgroups:
CWarUga00044	Common warthog	NA	University of Copenhagen	1768				60.9	high	NA	NA	NA	NA	NA
DWarxxx00125	Desert warthog	NA	University of Copenhagen	2063				53.1	high	NA	NA	NA	NA	NA
¹Xie, H.-B. et al. African Suid Genomes Provide Insights into the Local Adaptation to Diverse African Environments. Mol. Biol. Evol. 39, (2022).

### Sheet: S2. Site filters
Supplementary Table S2. Summary of site filters for the common warthog genome.
Filters applied	Number of bases retained	Percentage of reference retained (%)
Initial (no filters)	2435099834	100
RepeatMasker	1820677631	74.7681
Mapping	2207833608	90.6671
Excess heterozygosity	2101159624	86.2864
High/low depth	2129103145	87.4339
All filters	1397027301	57.3704

### Sheet: S3. Datasets for analyses
Supplementary Table S3. Summary of datasets and samples used for analyses in this study.
Analysis	Individuals included	# samples	Input dataset^	Notes
PCA	All pig individuals	67	Set1
IBS tree	All pig individuals	67	Set1
NGSadmix/evalAdmix	Unrelated pig individuals	54	Set2
Fst/Dxy	Unrelated pig individuals	54	SFS
EEMS	All pig individuals	67	SFS
D-/f-branch statistics	High-depth pig individuals	18	Set3
PSMC	High-depth pig individuals, one from each population	13	Set3
Heterozygosity	All pig individuals	67	SFS
Runs of homozygosity	High-depth pig individuals	18	Set3
LDdecay	Four populations, 5 individuals per population	20	Set4	chr16 only; thinned to 10%
Outgroup f3	High-depth pig individuals	18	Set3
TT	High-depth pig individuals	18	Set3
PopSizeABC	Unrelated Madagascar individuals	21	Set4
^Description:
Set1 – genotype likelihoods at both variable and non-variable sites mapped to the common warthog genome for all 67 individuals
Set2 – genotype likelihoods at both variable and non-variable sites mapped to the common warthog genome for all 54 unrelated individuals
Set3 - genotypes at both variable and non-variable sites mapped to the common warthog genome for 18 high-depth individuals, including genotype calling per sample. Genotypes were masked if they were covered by fewer than ten reads or by reads numbered more than two times of the mean depth, as well as heterozygotes supported by fewer than 2 reads for any two alleles
Set4 – imputed SNPs mapped to common warthog for 67 individuals

### Sheet: S4. Identical haplotypes mtDNA
Supplementary Table S4. Identical haplotypes removed in mtDNA phylogenetic reconstructions.
Haplotype	Identical sequence (removed from dataset)
BPigMad00035	BPigMad00036
BPigMad00014	BPigMad00015, BPigMad00018, BPigMad00019, BPigMad00028, BPigMad00032, BPigMad00033, BPigMad00037
BPigMad00007	BPigMad00023, BPigMad00024, BPigMad00031
BPigMad00026	BPigMad00027
BPigMad00010	BPigMad00011, BPigMad00012, BPigMad00016, BPigMad00017, BPigMad00022, BPigMad00025, BPigMad00029, BPigMad00030
BPigUga00001	BPigUga00005
BPigUga00004	GForUga00157
